# Tardigrade secretory proteins protect biological structures from desiccation

**DOI:** 10.1101/2023.12.04.570007

**Authors:** Samuel Lim, Charles B. Reilly, Zeina Barghouti, Benedetto Marelli, Jeffrey C. Way, Pamela A. Silver

## Abstract

Tardigrades, microscopic animals that survive a broad range of environmental stresses, express a unique set of proteins termed tardigrade-specific intrinsically disordered proteins (TDPs). TDPs are often expressed at high levels in tardigrades upon desiccation, and appear to mediate stress adaptation. Here, we focused on the proteins belonging to the secretory family of tardigrade proteins termed secreted-abundant heat soluble (“SAHS”) proteins, and investigated their ability to protect diverse biological structures. Recombinantly expressed SAHS proteins prevented desiccated liposomes from fusion, and enhanced desiccation tolerance of *E. coli* and *Rhizobium tropici* upon extracellular application. Molecular dynamics simulation and comparative structural analysis suggest a model by which SAHS proteins may undergo a structural transition upon desiccation, in which removal of water and solutes from a large internal cavity in SAHS proteins destabilizes the beta-sheet structure. These results highlight the potential application of SAHS proteins as stabilizing molecules for preservation of cells.
