## Supplementary data 1 for "Tardigrade secretory proteins protect biological structures from desiccation"

### Sheet: Figure 2
		(A) Non-dried liposome	(B) Dried liposome without excipients	(C) RvSAHS1			(D) RvSAHS4			(E) HeSAHS4			(F) RvSAHS6			(G) BSA			(H) Trehalose
	Diameter (nm)	Intensity (%)	Intensity (%)	Intensity (%)			Intensity (%)			Intensity (%)			Intensity (%)			Intensity (%)			Intensity (%)
				10mg/mL	1mg/mL	0.1mg/mL	10mg/mL	1mg/mL	0.1mg/mL	10mg/mL	1mg/mL	0.1mg/mL	10mg/mL	1mg/mL	0.1mg/mL	10mg/mL	1mg/mL	0.1mg/mL	10mg/mL	1mg/mL	0.1mg/mL
	0.033159	0	0	0	0	0	0	0	0	0	0	0	0	0	0	0	0	0	0	0	0
	0.04205	0	0	0	0	0	0	0	0	0	0	0	0	0	0	0	0	0	0	0	0
	0.053327	0	0	0	0	0	0	0	0	0	0	0	0	0	0	0	0	0	0	0	0
	0.067626	0	0	0	0	0	0	0	0	0	0	0	0	0	0	0	0	0	0	0	0
	0.085761	0	0	0	0	0	0	0	0	0	0	0	0	0	0	0	0	0	0	0	0
	0.108759	0	0	0	0	0	0	0	0	0	0	0	0	0	0	0	0	0	0	0	0
	0.137923	0	0	0	0	0	0	0	0	0	0	0	0	0	0	0	0	0	0	0	0
	0.174909	0	0	0	0	0	0	0	0	0	0	0	0	0	0	0	0	0	0	0	0
	0.221812	0	0	0	0	0	0	0	0	0	0	0	0	0	0	0	0	0	0	0	0
	0.281293	0	0	0	0	0	0	0	0	0	0	0	0	0	0	0	0	0	0	0	0
	0.356725	0	0	0	0	0	0	0	0	0	0	0	0	0	0	0	0	0	0	0	0
	0.452384	0	0	0	0	0	0	0	0	0	0	0	0	0	0	0	0	0	0	0	0
	0.573694	0	0	0	0	0	0	0	0	0	0	0	0	0	0	0	0	0	0	0	0
	0.727536	0	0	0	0	0	0	0	0	0	0	0	0	0	0	0	0	0	0	0	0
	0.922631	0	0	0	0	0	0	0	0	0	0	0	0	0	0	0	0	0	0	0	0
	1.17004	0	0	0	0	0	0	0	0	0	0	0	0	0	0	0	0	0	0	0	0
	1.4838	0	0	0	0	0	0	0	0	0	0	0	0	0	0	0	0	0	0	0	0
	1.8817	0	0	0	0	0	0	0	0	0	0	0	0	0	0	0	0	0	0	0	0
	2.38629	0	0	0	0	0	0	0	0	0	0	0	0	0	0	0	0	0	0	0	0
	3.0262	0	0	0	0	0	0	0	0	0	0	0	0	0	0	0	0	0	0	0	0
	3.8377	0	0	0	0	0	0	0	0	0	0	0	0	0	0	0.988519	0	0	0	0	0
	4.86681	0	0	0	0	0	0	0	0	0	0	0	0	0	0	0.961474	0	0	0	0	0
	6.17189	0	0	0	0	0	0	0	0	0	0	0	0	0	0	0	0	0	0	0	0
	7.82695	0	0	0	0	0	0	0	0	0	0	0	0	0	0	0	0	0	0	0	0
	9.92581	0	0	0	0	0	0	0.224212	0	0	0	0.714281	0	0	0	0	0	0	0	0	0
	12.5875	0	0	0	1.46642	0.066585	0	1.11243	0	0	0	1.9978	0	0	0	0	0	0	0	0	0
	15.963	3.71753	0	0	0.02865	3.10904	0	0	1.14784	0	0	0	0	0	3.23711	0	0.590163	0	0	0	0
	20.2436	7.9185	0	0.891535	0	0	0	0	3.38016	0	0	0	0	0	0.236994	0	3.90775	0	0	0	0
	25.6721	0	0	3.60517	0	0	0	0	0	0	0	0	0	0	0	10.3778	0	4.64693	0	0	0
	32.5563	0	0	0	0	0	0	0	0	0	0	0	0	0	0	15.2148	0	1.85819	0	0	0
	41.2866	0	0	0	0	0	13.9694	0	0	0	0	0	0	0	0	0	0	0	13.2776	0	0
	52.358	28.523	6.76361	0	0	0	7.81048	0	0	0	0	0	0	2.7493	0	0	0	0	22.8661	0	0
	66.3982	59.8409	5.51927	0	0	0	0	13.0297	0	0	23.1287	0	0	26.5886	0	0	0	0	0	0	0
	84.2035	0	0	58.1414	36.8958	0	0	27.9565	0	30.9261	34.8234	0	0	0	0	14.0437	42.6944	0	0	10.3941	0
	106.783	0	0	37.3619	24.6755	27.7406	0	0	0	69.0739	0	0	77.1481	0	6.46994	35.0389	17.8368	0	0	55.5796	0
	135.418	0	0	0	0	1.32798	68.852	0	45.0384	0	0	16.1814	22.8519	0	30.3394	0	0	0	44.4979	0	0
	171.732	0	0	0	0	0	9.36807	0	0.494391	0	0	17.4215	0	0	0	0	0	0	19.3584	0	20.0037
	217.784	0	0	0	0	0	0	54.8737	0	0	0	0	0	0	0	0	0	23.6897	0	0	44.946
	276.184	0	0	0	0	0	0	2.80342	0	0	36.901	0	0	23.482	0	0	0	15.5583	0	0	0
	350.246	0	62.6979	0	0	0	0	0	0	0	5.14688	0	0	47.1801	0	0	0	0	0	0	0
	444.167	0	8.24559	0	36.9336	0	0	0	0	0	0	0	0	0	0	16.2347	0	0	0	0	0
	563.275	0	0	0	0	0	0	0	0	0	0	0	0	0	0	7.14016	0	0	0	18.1775	0
	714.322	0	0	0	0	62.9701	0	0	0	0	0	0	0	0	15.985	0	24.9277	0	0	15.8488	0
	905.875	0	0	0	0	4.7857	0	0	45.7986	0	0	24.4295	0	0	43.7316	0	10.0431	40.8279	0	0	0
	1148.79	0	0	0	0	0	0	0	4.14056	0	0	39.2555	0	0	0	0	0	13.4189	0	0	0
	1456.85	0	0	0	0	0	0	0	0	0	0	0	0	0	0	0	0	0	0	0	0
	1847.52	0	0	0	0	0	0	0	0	0	0	0	0	0	0	0	0	0	0	0	0
	2342.95	0	0	0	0	0	0	0	0	0	0	0	0	0	0	0	0	0	0	0	0
	2971.24	0	1.23842	0	0	0	0	0	0	0	0	0	0	0	0	0	0	0	0	0	0
	3768	0	12.1391	0	0	0	0	0	0	0	0	0	0	0	0	0	0	0	0	0	0
	4778.42	0	3.39605	0	0	0	0	0	0	0	0	0	0	0	0	0	0	0	0	0	0
	6059.8	0	0	0	0	0	0	0	0	0	0	0	0	0	0	0	0	0	0	0	0
	7684.79	0	0	0	0	0	0	0	0	0	0	0	0	0	0	0	0	0	0	0	18.2713
	9745.54	0	0	0	0	0	0	0	0	0	0	0	0	0	0	0	0	0	0	0	16.7791
	12358.9	0	0	0	0	0	0	0	0	0	0	0	0	0	0	0	0	0	0	0	0
	15673.1	0	0	0	0	0	0	0	0	0	0	0	0	0	0	0	0	0	0	0	0
	19875.9	0	0	0	0	0	0	0	0	0	0	0	0	0	0	0	0	0	0	0	0
	25205.8	0	0	0	0	0	0	0	0	0	0	0	0	0	0	0	0	0	0	0	0
	31965	0	0	0	0	0	0	0	0	0	0	0	0	0	0	0	0	0	0	0	0
	40536.7	0	0	0	0	0	0	0	0	0	0	0	0	0	0	0	0	0	0	0	0

### Sheet: Figure 3
	(A) E. coli
	No Excipients	BSA	Trehalose	RvSAHS1	RvSAHS4	HeSAHS4	RvSAHS6
	0.0044	0.0076	0.064	0.268	0.04	0.148	0.124
	0.004	0.02	0.0828	0.158	0.026	0.1128	0.0736
	0.008	0.016	0.1288	0.24	0.0888	0.324	0.148
	0.0132	0.0148	0.134	0.168	0.1004	0.0348	0.1888
	0.0116	0.012		0.6868		0.6944	0.2412
				0.7336		0.748	0.2452
	(B) R. tropici
	No Excipients	BSA	Trehalose	RvSAHS1	RvSAHS4	HeSAHS4	RvSAHS6
	0.0600275	0.0741758	0.135989	1.4011	1.90934	1.29121	0.699176
	0.0135989	0.114011	0.891484	0.467033	0.43956	1.00275	1.41484
	0.0162088	0.137363	0.218407	0.947802	1.18132	0.302198	0.631868
	0.0398352
	0.00686813
	0.0164835

### Sheet: Figure S3
		(A) Non-dried liposome	(B) Dried liposome without excipients	(C) RvSAHS1			(D) RvSAHS4			(E) HeSAHS4			(F) RvSAHS6			(G) BSA			(H) Trehalose
	Diameter (nm)	Intensity (%)	Intensity (%)	Intensity (%)			Intensity (%)			Intensity (%)			Intensity (%)			Intensity (%)			Intensity (%)
				10mg/mL	1mg/mL	0.1mg/mL	10mg/mL	1mg/mL	0.1mg/mL	10mg/mL	1mg/mL	0.1mg/mL	10mg/mL	1mg/mL	0.1mg/mL	10mg/mL	1mg/mL	0.1mg/mL	10mg/mL	1mg/mL	0.1mg/mL
	0.033159	0	0	0	0	0	0	0	0	0	0	0	0	0	0	0	0	0	0	0	0
	0.04205	0	0	0	0	0	0	0	0	0	0	0	0	0	0	0	0	0	0	0	0
	0.053327	0	0	0	0	0	0	0	0	0	0	0	0	0	0	0	0	0	0	0	0
	0.067626	0	0	0	0	0	0	0	0	0	0	0	0	0	0	0	0	0	0	0	0
	0.085761	0	0	0	0	0	0	0	0	0	0	0	0	0	0	0	0	0	0	0	0
	0.108759	0	0	0	0	0	0	0	0	0	0	0	0	0	0	0	0	0	0	0	0
	0.137923	0	0	0	0	0	0	0	0	0	0	0	0	0	0	0	0	0	0	0	0
	0.174909	0	0	0	0	0	0	0	0	0	0	0	0	0	0	0	0	0	0	0	0
	0.221812	0	0	0	0	0	0	0	0	0	0	0	0	0	0	0	0	0	0	0	0
	0.281293	0	0	0	0	0	0	0	0	0	0	0	0	0	0	0	0	0	0	0	0
	0.356725	0	0	0	0	0	0	0	0	0	0	0	0	0	0	0	0	0	0	0	0
	0.452384	0	0	0	0	0	0	0	0	0	0	0	0	0	0	0	0	0	0	0	0
	0.573694	0	0	0	0	0	0	0	0	0	0	0	0	0	0	0	0	0	0	0	0
	0.727536	0	0	0	0	0	0	0	0	0	0	0	0	0	0	0	0	0	0	0	0
	0.922631	0	0	0	0	0	0	0	0	0	0	0	0	0	0	0	0	0	0	0	0
	1.17004	0	0	0	0	0	0	0	0	0	0	0	0	0	0	0	0	0	0	0	0
	1.4838	0	0	0	0	0	0	0	0	0	0	0	0	0	0	0	0	0	0	0	0
	1.8817	0	0	0	0	0	0	0	0	0	0	0	0	0	0	0	0	0	0	0	0
	2.38629	0	0	0	0	0	0	0	0	0	0	0	0	0	0	0	0	0	0	0	0
	3.0262	0	0	0	0	0	0	0	0	0	0	0	0	0	0	0	0	0	0	0	0
	3.8377	0	0	0	0	0	0	0	0	0	0	0	0	0	0	0	0	0	0	0	0
	4.86681	0	0	0	0	0	0	0	0	0	0	0	0	0	0	0	0	0	0	0	0
	6.17189	0	0	0	0	0	0	0	0	0	0	0	0	0	0	1.4832	0	0	0	0	0
	7.82695	0	0	0	0	0	0	0	0	0	0	0	0	0	0	1.05546	0	0	0	0	0
	9.92581	0	0	0	0	0	0	0	0	0	0	0	0	0	0	0	0	0	0	0	0
	12.5875	4.02428	0	0	0	0	0	0	1.43217	0	0	0	0.185119	0	0	0	0	0	0	0	0
	15.963	0	0	0	0	0	0	0	0.612845	0	0	3.45137	0.837518	0	0	0	0	0	0	0	4.07857
	20.2436	0	0	0	0	2.84159	0	0	0	0	0	0.225946	0	0	0	0	0	0	0	0	0
	25.6721	0	0	15.776	0	2.64286	0	0.675154	0	0	0	0	0	0	0	0	0	0	6.09714	12.7082	0
	32.5563	0	3.69465	0	0	0	0	5.85889	0	0	0	0	0	0	0	0	0	0.676734	5.23612	26.55	0
	41.2866	0	3.48181	0	0	0	17.9809	0	0	0	0	0	0	0	0	0	0	7.61885	0	0	0
	52.358	53.265	0	0	2.47798	0	1.5576	0	0	20.5526	30.5575	0	0	0	0.499298	1.85614	11.774	0	0	1.62108	0
	66.3982	42.7108	0	0	49.0923	0	0	0	0	25.6527	12.2767	0	0	0	19.8128	36.5328	8.26807	0	0	59.1207	0
	84.2035	0	0	3.3132	0	0	0	3.97756	0	0	0	0	16.8641	0	0	0	0	0	64.3779	0	0
	106.783	0	0	74.7263	0	0	22.6318	77.961	0	0	0	0	57.1642	77.9707	0	0	0	0	19.2982	0	0
	135.418	0	0	0	0	0	46.4641	0	22.9481	43.1349	42.821	0	0	22.0293	0	0	0	0	0	0	0
	171.732	0	0	0	0	0	9.64927	0	9.3373	10.6598	14.3448	0	0	0	0	21.3199	0	0	0	0	0
	217.784	0	13.6766	0	48.118	1.58164	0	0	0	0	0	49.9608	0	0	0	8.70247	30.9856	27.0614	0	0	47.7004
	276.184	0	36.6953	0	0.311732	59.2892	0	0	0	0	0	7.9485	0	0	0	0	32.5097	27.5537	0	0	24.4506
	350.246	0	0	0	0	0	0	0	0	0	0	0	17.0692	0	0	0	0	0	0	0	0
	444.167	0	0	0	0	0	0	10.0984	0	0	0	0	7.87985	0	0	0	0	0	0	0	0
	563.275	0	0	0	0	0	0	1.42903	0	0	0	0	0	0	42.0256	0	0	0	0	0	0
	714.322	0	0	0	0	0	0	0	20.9504	0	0	0	0	0	37.6623	21.7804	0	0	2.74082	0	0
	905.875	0	0		0	0	1.48003	0	44.7192	0	0	0	0	0	0	7.26954	11.2772	9.85266	2.24983	0	0
	1148.79	0	0	1.56672	0	0	0.236342	0	0	0	0	35.7703	0	0	0	0	5.18544	27.2367	0	0	0
	1456.85	0	0	0	0	32.1415	0	0	0	0	0	2.64307	0	0	0	0	0	0	0	0	0
	1847.52	0	22.625	0	0	1.50319	0	0	0	0	0	0	0	0	0	0	0	0	0	0	0
	2342.95	0	19.8266	0	0	0	0	0	0	0	0	0	0	0	0	0	0	0	0	0	0
	2971.24	0	0	0	0	0	0	0	0	0	0	0	0	0	0	0	0	0	0	0	0
	3768	0	0	0	0	0	0	0	0	0	0	0	0	0	0	0	0	0	0	0	6.3384
	4778.42	0	0	0	0	0	0	0	0	0	0	0	0	0	0	0	0	0	0	0	17.432
	6059.8	0	0	0	0	0	0	0	0	0	0	0	0	0	0	0	0	0	0	0	0
	7684.79	0	0	0	0	0	0	0	0	0	0	0	0	0	0	0	0	0	0	0	0
	9745.54	0	0	0	0	0	0	0	0	0	0	0	0	0	0	0	0	0	0	0	0
	12358.9	0	0	0	0	0	0	0	0	0	0	0	0	0	0	0	0	0	0	0	0
	15673.1	0	0	0	0	0	0	0	0	0	0	0	0	0	0	0	0	0	0	0	0
	19875.9	0	0	0	0	0	0	0	0	0	0	0	0	0	0	0	0	0	0	0	0
	25205.8	0	0	0	0	0	0	0	0	0	0	0	0	0	0	0	0	0	0	0	0
	31965	0	0	0	0	0	0	0	0	0	0	0	0	0	0	0	0	0	0	0	0
	40536.7	0	0	0	0	0	0	0	0	0	0	0	0	0	0	0	0	0	0	0	0

### Sheet: Figure S4
	(A)
	Concentration (mg/mL	BSA			RvSAHS1			HySAHS4			RvSAHS6			RvSAHS4
	5	84.9546	82.5293	74.5812	92.7266	92.7088		66.3296	69.067	81.5226	70.8983	78.4153	74.1053	69.8779	65.388
	1	83.4667	82.9688	71.1991	94.4109	77.1161	85.4648	66.7659	72.5874	60.2003	54.2725	78.2238	59.9679	57.7032	58.2334
	0.33	71.6976	75.9626	63.3229	67.5141	88.0658		47.369	68.8027	41.8624	47.7265	64.0722		40.885	44.4248
	0.1	62.0203	61.0484	42.0444	64.814	39.8191		46.6934	43.3187	25.2064	34.8495	38.0609	22.4436	24.594	26.9633
	0.033	30.0515	35.4973	21.014	14.5635			22.3008	38.7351	18.5575	18.4439	18.1301	16.6259	14.1555	20.2332
	0.01	16.5723	15.0756	6.39637	11.7944	7.83572		8.51339	10.2977	2.94537	3.36017	14.1622	4.19367	9.31877	10.8984
	0.001	4.09626			0.500374			3.84114			3.70143			7.38069	4.65094
	(B)
		BSA			RvSAHS1			HySAHS4			RvSAHS6			RvSAHS4
	Molar ratio of excipient:LDH
	928.571				92.7266	92.7088		66.3296	69.067	81.5226	70.8983	78.4153	74.1053	69.8779	65.388
	185.714				94.4109	77.1161	85.4648	66.7659	72.5874	60.2003	54.2725	78.2238	59.9679	57.7032	58.2334
	61.9048				67.5141	88.0658		47.369	68.8027	41.8624	47.7265	64.0722		40.885	44.4248
	20.6349				64.814	39.8191		46.6934	43.3187	25.2064	34.8495	38.0609	22.4436	24.594	26.9633
	6.87831				14.5635			22.3008	38.7351	18.5575	18.4439	18.1301	16.6259	14.1555	20.2332
	2.29277				11.7944	7.83572		8.51339	10.2977	2.94537	3.36017	14.1622	4.19367	9.31877	10.8984
	0.764256				0.500374			3.84114			3.70143			7.38069	4.65094
	267.857	84.9546	82.5293	74.5812
	53.5714	83.4667	82.9688	71.1991
	17.8571	71.6976	75.9626	63.3229
	5.95238	62.0203	61.0484	42.0444
	1.98413	30.0515	35.4973	21.014
	0.661376	16.5723	15.0756	6.39637
	0.220459	4.09626

### Sheet: Figure S5
	(A) Additional controls 0.5mg/mL
	No Excipients	BSA	LDH	CS	SAHS1
	0.0076	0.0068	0.0448	0.0008	0.2824
	0.0168	0.0024	0.032	0.0016	0.2016
	0.008	0.004	0.0144	0.0004	0.512
	0.0096	0.0088
	(B) E. coli 0.1mg/mL
	No Excipients	BSA	Trehalose	RvSAHS1	RvSAHS4	HeSAHS4	RvSAHS6
	0.0044	0.032	0.02	0.04	0.004	0.024	0.076
	0.004	0.016	0.024	0.0224	0.016	0.0276	0.1436
	0.0132	0.004	0.0048	0.0288	0.024	0.0076	0.0096
	0.0116		0.006	0.0264	0.0332	0.0164	0.008
	0.008
	(D) Intracellular expression
	GFP	RvSAHS1	HeSAHS4
	0.0024	0.0128	0.0107
	0.008	0.032	0.012
	0.016	0.036	0.016
	0.02	0.028	0.024
